# Initiator AUGs are discriminated from elongator AUGs predominantly through mRNA accessibility in *C. crescentus*

**DOI:** 10.1101/2022.10.10.510831

**Authors:** Aishwarya Ghosh, Mohammed-Husain M. Bharmal, Amar M. Ghaleb, Jared M. Schrader

**Author notes:** These authors contributed equally to the work (Aishwarya Ghosh, Mohammed-Husain M. Bharmal). Center of Molecular Medicine and Genetics, Wayne State University, Detroit, MI, USA.

## Abstract

Translation initiation in bacteria is thought to occur upon base-pairing between the Shine-Dalgarno site in the mRNA and anti-Shine-Dalgarno site in the rRNA. However, in many bacterial species, such as *Caulobacter crescentus*, a minority of mRNAs have Shine-Dalgarno sites. To examine the functional importance of Shine-Dalgarno sites in *C. crescentus*, we analyzed the transcriptome and found more Shine-Dalgarno sites exist in the coding sequence than preceding start codons. To examine the function of Shine-Dalgarno sites in initiation we designed a series of mutants with altered ribosome accessibility and Shine-Dalgarno content in translation initiation regions (TIRs) and elongator AUG regions (EARs). A lack of mRNA structure content is required for initiation in TIRs, and when introduced into EARs, can stimulate initiation, suggesting that low mRNA structure content is a major feature required for initiation. SD sites appear to stimulate initiation in TIRs, which generally lack structure content, but SD sites only stimulate initiation in EARs if RNA secondary structures are destabilized. Taken together, this suggests that the difference in secondary structure between TIRs and EARs directs ribosomes to start codons where SD base pairing can tune the efficiency of initiation, but SDs in EARs do not stimulate initiation as they are blocked by stable secondary structures. This highlights the importance of studying translation initiation mechanisms in diverse bacterial species.
