## Supplementary material for "Initiator AUGs are discriminated from elongator AUGs predominantly through mRNA accessibility in *C. crescentus*": Table 1

### Sheet: Sheet1
Nos.	Strain name	Reverse primer name	Oligo sequence	Length	Plamid
1	JS306	2437_wt	gccgctcgccaatccatacgtttttgaatatctgaaatacgatttt tcggcacttggtagcgctaacatg	71	pBXYFPC-2_2437_wt
2	JS309	2969_wt	gcgtcccgaacgttcatgccgtctttccggttgtagcg tcggcacttggtagcgctaacatg	63	pBXYFPC-2_2969_wt
3	JS99	3971_wt	gccagaacaaccaccatcgttaatcggctcggcacttggtagcgctaacatg	52	pBXYFPC-2_3971_wt
4	JS317	3380_wt	gcgatcgcctcgcccatagcccccctcccaaattgat tcggcacttggtagcgctaacatg	62	pBXYFPC-2_3380_wt
5	JS107	2104_wt	gcgtcgcgtccggacatagcgaacctccttcggcacttggtagcgctaacatg	53	pBXYFPC-2_2104_wt
6	JS314	3024_wt	gcgggaaccagagacatcggcccaagacctccttattgggaac tcggcacttggtagcgctaacatg	68	pBXYFPC-2_3024_wt
7	JS 352	internal_1_ccna_00010_wt	agccgcgccgaccttgtcgccatgctcggcctcggcacttggtagcgctaacatg	55	pBXYFPC-2_internal_1_ccna_00010_wt
8	JS 362	internal_1_ccna_00010_mut2	agccgcgccgaccttgtcgccatatttaatctcggcacttggtagcgctaacatg	55	pBXYFPC-2_internal_1_ccna_00010_mut2
9	JS 611	internal_1_ccna_00010_sd	agccgcgccgaccttgtcgccatcggccttctcggcacttggtagcgctaacatg	55	pBXYFPC-2_internal_1_ccna_00010_sd
10	JS 612	internal_1_ccna_00010_mut2_sd	agccgcgccgaccttgtcgccatatctcctctcggcacttggtagcgctaacatg	55	pBXYFPC-2_internal_1_ccna_00010_mut2_sd
11	JS 357	internal_3_ccna_00255_wt	gcgcgcctgctcgacggtgaccgcatccttgccggcttgcgctcggcacttggtagcgctaacatg	66	pBXYFPC-2_internal_3_ccna_00255_wt
12	Js 358	internal_3_ccna_00255_mut1	gcgcgcctgctcgacggtgaccgcatccttgccaacttacgctcggcacttggtagcgctaacatg	66	pBXYFPC-2_internal_3_ccna_00255_mut1
13	JS 613	internal_3_ccna_00255_sd	gcgcgcctgctcgacggtgaccgcatccttgccctctaactctcggcacttggtagcgctaacatg	66	pBXYFPC-2_internal_3_ccna_00255_sd
14	JS 614	internal_3_ccna_00255_mut1_sd	gcgcgcctgctcgacggtgaccgcatgcttgccctcttacgctcggcacttggtagcgctaacatg	66	pBXYFPC-2_internal_3_ccna_00255_mut1_sd
15	JS 548	CCNA_00546_internal	aacgacagcatcgccggcggctggatggactgcgctcggcacttggtagcgctaacatg	59	pBXYFPC-2_CCNA_00546_internal
16	JS 549	CCNA_00546_internal_mut1	aacgacagcatggcgggcgactggatggactgcgctcggcacttggtagcgctaacatg	59	pBXYFPC-2_CCNA_00546_internal_mut1
17	JS 607	CCNA_00546_internal_sd	aacgacagcatggcggccctctggacggactgcgctcggcacttggtagcgctaacatg	59	pBXYFPC-2_CCNA_00546_internal_sd
18	JS 582	CCNA_00546_internal_mut3_with_SD	aacgacagcatggcgggcctctggatgtaatgcgctcggcacttggtagcgctaacatg	59	pBXYFPC-2_CCNA_00546_internal_mut3_with_SD
19	JS 552	CCNA_02539_internal	gccgagcgcccctccatcttcagctggtgggccagacgtcggcacttggtagcgctaacatg	62	pBXYFPC-2_CCNA_02539_internal
20	JS 553	CCNA_02539_internal_mut1	gccgagcgcccctccatcttcagcttgtgtgccagtcgtcggcacttggtagcgctaacatg	62	pBXYFPC-2_CCNA_02539_internal_mut1
21	JS 608	CCNA_02539_internal_sd	gccgagcgcccctccatcttctccttgggtgcccgtcgtcggcacttggtagcgctaacatg	62	pBXYFPC-2_CCNA_02539_internal_sd
22	JS 581	CCNA_02539_internal_mut2_with_SD	gccgagcgcccctccatcttcactccgtgtgccagtcgtcggcacttggtagcgctaacatg	62	pBXYFPC-2_CCNA_02539_internal_mut2_with_SD
23	JS 554	CCNA_00001_internal	gcgcacaccgcccgcgccatcgcgttcagcgtctcgctcggcacttggtagcgctaacatg	61	pBXYFPC-2_CCNA_00001_internal
24	JS 555	CCNA_00001_internal_mut1	gcgcacaccgcccgcgccatggagttcagagtctcgctcggcacttggtagcgctaacatg	61	pBXYFPC-2_CCNA_00001_internal_mut1
25	JS 615	CCNA_00001_internal_sd	gcgcacaccgcccgcgccatggcgctccgagtgtcgctcggcacttggtagcgctaacatg	61	pBXYFPC-2_CCNA_00001_internal_sd
26	JS 616	CCNA_00001_internal_mut1_sd	gcgcacaccgcccgcgccatggagtcctcagtctcgctcggcacttggtagcgctaacatg	61	pBXYFPC-2_CCNA_00001_internal_mut1_sd
27	JS 556	CCNA_01853_internal	cagaccgccacgagggcgaacgccatcgcaagatcggtcctcggcacttggtagcgctaacatg	64	pBXYFPC-2_CCNA_01853_internal
28	JS 557	CCNA_01853_internal_mut1	cagaccgccacgagggcgaacgccattgcaagataggacctcggcacttggtagcgctaacatg	64	pBXYFPC-2_CCNA_01853_internal_mut1
29	JS 617	CCNA_01853_internal_sd	cagaccgccacgagggcgaacgccattgtgacctggaacctcggcacttggtagcgctaacatg	64	pBXYFPC-2_CCNA_01853_internal_sd
30	JS 618	CCNA_01853_internal_mut1_sd	cagaccgccacgagggcgaacgccattttgccttaggacctcggcacttggtagcgctaacatg	64	pBXYFPC-2_CCNA_01853_internal_mut1_sd
31	JS 623	CCNA_01966_internal_oof	gccggacttgatcgagtcattgccggtgaccggacccgcctcggcacttggtagcgctaacatg	64	pBXYFPC-2_CCNA_01966_internal_oof
32	JS 624	CCNA_01966_internal_oof_mut1	gccggacttgatcgagtcattgtcggtgaccgggcccgtctcggcacttggtagcgctaacatg	64	pBXYFPC-2_CCNA_01966_internal_oof_mut1
33	JS 625	CCNA_01966_internal_oof_sd	gccggacttgatcgagtcattgcctctgactcggcccgcttcggcacttggtagcgctaacatg	64	pBXYFPC-2_CCNA_01966_internal_oof_sd
34	JS 626	CCNA_01966_internal_oof_mut1_sd	gccggacttgatcgagtcattgccgctccctgggcccgcttcggcacttggtagcgctaacatg	64	pBXYFPC-2_CCNA_01966_internal_oof_mut1_sd
35	JS 627	CCNA_01636_internal	gcctgcaggtcggtgtccatcttgtactgggcgtagcggctcggcacttggtagcgctaacatg	64	pBXYFPC-2_CCNA_01636_internal
36	JS 628	CCNA_01636_internal_mut1	gcctgcaggtcggtgtccatcttttacttggggtagcggctcggcacttggtagcgctaacatg	64	pBXYFPC-2_CCNA_01636_internal_mut1
37	JS 629	CCNA_01636_internal_sd	gcctgcaggtcggtgtccatctcttactgggcgtagcggctcggcacttggtagcgctaacatg	64	pBXYFPC-2_CCNA_01636_internal_sd
38	JS 630	CCNA_01636_internal_mut1_sd	gcctgcaggtcggtgtccatcttttacttagggtagcggctcggcacttggtagcgctaacatg	64	pBXYFPC-2_CCNA_01636_internal_mut1_sd
39	JS 631	CCNA_01894_internal	gccggcgcagatctcggcatagcggttgaggccgccggcgtcggcacttggtagcgctaacatg	64	pBXYFPC-2_CCNA_01894_internal
40	JS 558	flbD_internal	tggacgtagcgggccatgacctccttacccgagccgctctcctcggcacttggtagcgctaacatg	66	pBXYFPC-2_flbD_internal
41	JS 583	flbD_internal_mut1	tggacgtagcgggccatgacctccttacctgagccgttctcctcggcacttggtagcgctaacatg	66	pBXYFPC-2_flbD_internal_mut1
42	JS 632	flbD_sdinternal_nosd	tggacgtagcgggccatgacttgtttacccgagccgctctcctcggcacttggtagcgctaacatg	66	pBXYFPC-2_flbD_sdinternal_nosd
43	JS 633	flbD_sdinternal_mut1_nosd	tggacgtagcgggccatgacgtcgttccctgagccgttctcctcggcacttggtagcgctaacatg	66	pBXYFPC-2_flbD_sdinternal_mut1_nosd
44	JS 559	2494_internal	gcgcccgcgtagatggcgatctgcatcagcacctccttgagctcggcacttggtagcgctaacatg	66	pBXYFPC-2_2494_internal
45	JS 580	2494_internal_mut1	gcgcccgcgtagatggcgatctgcattagtacctccttgagctcggcacttggtagcgctaacatg	66	pBXYFPC-2_2494_internal_mut1
46	JS 634	2494_sdinternal_nosd	gcgcccgcgtagatggcgatctgcatctgcccctgcttgagctcggcacttggtagcgctaacatg	66	pBXYFPC-2_2494_sdinternal_nosd
47	JS 635	2494_sdinternal_mut1_nosd	gcgcccgcgtagatggcgatctgcattagtaccgtcgtgagctcggcacttggtagcgctaacatg	66	pBXYFPC-2_2494_sdinternal_mut1_nosd
48	JS 636	CCNA_00058_sdinternal	gcgcgcacgcagatcgtcatgttgacctcgcggccttcgctcggcacttggtagcgctaacatg	64	pBXYFPC-2_CCNA_00058_sdinternal
49	JS 637	CCNA_00058_sdinternal_mut1	gcgcgcacgcagatcgtcatgttgacctcggggtctgcgctcggcacttggtagcgctaacatg	64	pBXYFPC-2_CCNA_00058_sdinternal_mut1
50	JS 638	CCNA_00058_sdinternal_nosd	gcgcgcacgcagatcgtcatgttgaccgcgggctctgctctcggcacttggtagcgctaacatg	64	pBXYFPC-2_CCNA_00058_sdinternal_nosd
51	JS 639	CCNA_00058_sdinternal_mut1_nosd	gcgcgcacgcagatcgtcatgttgagcccgtggtctgcgctcggcacttggtagcgctaacatg	64	pBXYFPC-2_CCNA_00058_sdinternal_mut1_nosd
52	JS 640	CCNA_02853_sdinternal	gcgttgccggccagctccattaggtcctgcttttcgcccttcggcacttggtagcgctaacatg	64	pBXYFPC-2_CCNA_02853_sdinternal
53	JS 641	CCNA_02853_sdinternal_nosd	gcgttgccggccagctccattaggccctactcttctctcttcggcacttggtagcgctaacatg	64	pBXYFPC-2_CCNA_02853_sdinternal_nosd
54	JS 642	CCNA_02853_sdinternal_mut1	gcgttgccggccagctccattaggtcctacttttctctcttcggcacttggtagcgctaacatg	64	pBXYFPC-2_CCNA_02853_sdinternal_mut1
55	JS 643	CCNA_02853_sdinternal_mut1_nosd	gcgttgccggccagctccattaggtcgtacttttttcgcttcggcacttggtagcgctaacatg	64	pBXYFPC-2_CCNA_02853_sdinternal_mut1_nosd
56	JS 644	CCNA_03932_sdinternal	gcagcggcgccggaaaccatagcgcctcgttcggagccgctcggcacttggtagcgctaacatg	64	pBXYFPC-2_CCNA_03932_sdinternal
57	JS 645	CCNA_03932_sdinternal_nosd	gcagcggcgccggaaaccatagcgccccgttctgcgccgctcggcacttggtagcgctaacatg	64	pBXYFPC-2_CCNA_03932_sdinternal_nosd
58	JS 646	CCNA_03932_sdinternal_mut1	gcagcggcgccggaaaccatagcgcctcgttctccgccgctcggcacttggtagcgctaacatg	64	pBXYFPC-2_CCNA_03932_sdinternal_mut1
59	JS 647	CCNA_03932_sdinternal_mut1_nosd	gcagcggcgccggaaaccatagcggctcgtcccccgccgctcggcacttggtagcgctaacatg	64	pBXYFPC-2_CCNA_03932_sdinternal_mut1_nosd
60	JS 648	CCNA_00326_sdinternal	gccggcggcgtcgcggacatggacctccttgccgacggtgtcggcacttggtagcgctaacatg	64	pBXYFPC-2_CCNA_00326_sdinternal
61	JS 649	CCNA_00326_sdinternal_nosd	gccggcggcgtcgcggacatggaccgctttgctgccggtgtcggcacttggtagcgctaacatg	64	pBXYFPC-2_CCNA_00326_sdinternal_nosd
62	JS 650	CCNA_00326_sdinternal_mut1	gccggcggcgtcgcggacatggacctccttgttgccggtgtcggcacttggtagcgctaacatg	64	pBXYFPC-2_CCNA_00326_sdinternal_mut1
63	JS 651	CCNA_00326_sdinternal_mut1_nosd	gccggcggcgtcgcggacatggacgtcgttgtcgccggtgtcggcacttggtagcgctaacatg	64	pBXYFPC-2_CCNA_00326_sdinternal_mut1_nosd
64	JS 652	CCNA_01198_sdinternal	gctgccctcgacctcggcatgaacgcctccgtgggcgtggtcggcacttggtagcgctaacatg	64	pBXYFPC-2_CCNA_01198_sdinternal
65	JS 653	CCNA_01198_sdinternal_nosd	gctgccctcgacctcggcatgaacgcgtccccggggctggtcggcacttggtagcgctaacatg	64	pBXYFPC-2_CCNA_01198_sdinternal_nosd
66	JS 654	CCNA_01198_sdinternal_mut1	gctgccctcgacctcggcatgaacgcctccccgggcttggtcggcacttggtagcgctaacatg	64	pBXYFPC-2_CCNA_01198_sdinternal_mut1
67	JS 655	CCNA_01198_sdinternal_mut1_nosd	gctgccctcgacctcggcatgaacgacttctcgggcttggtcggcacttggtagcgctaacatg	64	pBXYFPC-2_CCNA_01198_sdinternal_mut1_nosd
68	JS 656	CCNA_00499_sdinternal	gcggcttggccgtcaggcattggtcgaactccccctcgcgtcggcacttggtagcgctaacatg	64	pBXYFPC-2_CCNA_00499_sdinternal
69	JS 657	CCNA_00499_sdinternal_nosd	gcggcttggccgtcaggcattggtcgaattctcgagctcgtcggcacttggtagcgctaacatg	64	pBXYFPC-2_CCNA_00499_sdinternal_nosd
70	JS 658	CCNA_00499_sdinternal_mut1	gcggcttggccgtcaggcattggtcgaactcccgcgctcgtcggcacttggtagcgctaacatg	64	pBXYFPC-2_CCNA_00499_sdinternal_mut1
71	JS 659	CCNA_00499_sdinternal_mut1_nosd	gcggcttggccgtcaggcattggtcgaattcccgcgctcgtcggcacttggtagcgctaacatg	64	pBXYFPC-2_CCNA_00499_sdinternal_mut1_nosd
72	JS 660	CCNA_03865_sdinternal	gctcttgccggggccgacataggcctccttgccgaccgtgtcggcacttggtagcgctaacatg	64	pBXYFPC-2_CCNA_03865_sdinternal
73	JS 661	CCNA_03865_sdinternal_nosd	gctcttgccggggccgacataggcccctgttccgacccggtcggcacttggtagcgctaacatg	64	pBXYFPC-2_CCNA_03865_sdinternal_nosd
74	JS 662	CCNA_03865_sdinternal_mut1	gctcttgccggggccgacataggcctcctttccgacccggtcggcacttggtagcgctaacatg	64	pBXYFPC-2_CCNA_03865_sdinternal_mut1
75	JS 663	CCNA_03865_sdinternal_mut1_nosd	gctcttgccggggccgacataggcctactaaccgacccggtcggcacttggtagcgctaacatg	64	pBXYFPC-2_CCNA_03865_sdinternal_mut1_nosd
76	JS 664	CCNA_03594_sdinternal	gccgccgaaccagacgacatggggccgggctccgccgtcgtcggcacttggtagcgctaacatg	64	pBXYFPC-2_CCNA_03594_sdinternal
77	JS 665	CCNA_03594_sdinternal_nosd	gccgccgaaccagacgacatggggccgggcccgaacgacgtcggcacttggtagcgctaacatg	64	pBXYFPC-2_CCNA_03594_sdinternal_nosd
78	JS 666	CCNA_03594_sdinternal_mut1	gccgccgaaccagacgacatggggccgggctccgacgacgtcggcacttggtagcgctaacatg	64	pBXYFPC-2_CCNA_03594_sdinternal_mut1
79	JS 667	CCNA_03594_sdinternal_mut1_nosd	gccgccgaaccagacgacatggggccgggctgagacgaagtcggcacttggtagcgctaacatg	64	pBXYFPC-2_CCNA_03594_sdinternal_mut1_nosd
80	JS 550	CCNA_00727_internal	tcgaaggcgtggcccagcatcaggcgcttgctctccgtcggcacttggtagcgctaacatg	61	pBXYFPC-2_CCNA_00727_internal
81	JS 609	CCNA_00727_internal_mut2	tcgaaggcgtggcccagcatcagacactttctcttcgtcggcacttggtagcgctaacatg	61	pBXYFPC-2_CCNA_00727_internal_mut2
82	JS 610	CCNA_00727_internal_sd	tcgaaggcgtggcccagcataggtgcctttctctccgtcggcacttggtagcgctaacatg	61	pBXYFPC-2_CCNA_00727_internal_sd
83	JS 551	CCNA_00727_internal_mut1	tcgaaggcgtggcccagcatcagtccctttctctccgtcggcacttggtagcgctaacatg	61	pBXYFPC-2_CCNA_00727_internal_mut1
84	JS 619	CCNA_01971_internal_oof	gcccagcttggcgacgacataggcctggccctgctgaccgtcggcacttggtagcgctaacatg	64	pBXYFPC-2_CCNA_01971_internal_oof
85	JS 620	CCNA_01971_internal_oof_mut1	gcccagcttggcgacgacataggcctgggtctgctgaacgtcggcacttggtagcgctaacatg	64	pBXYFPC-2_CCNA_01971_internal_oof_mut1
86	JS 621	CCNA_01971_internal_oof_sd	gcccagcttggcgacgacataggccttgccctgctgaacgtcggcacttggtagcgctaacatg	64	pBXYFPC-2_CCNA_01971_internal_oof_sd
87	JS 622	CCNA_01971_internal_oof_mut1_sd	gcccagcttggcgacgacataggccttggtctgctgaacgtcggcacttggtagcgctaacatg	64	pBXYFPC-2_CCNA_01971_internal_oof_mut1_sd
89	JS591	3971_SD_mut_1	gccagaacaaccaccatggctaatcggtcctctcggcacttggtagcgctaacatg	56	pBXYFPC-2_3971_SD_mut_1
90	JS592	3971_SD_mut_2	gccagaacaaccaccatcgataatcttcctgctcggcacttggtagcgctaacatg	56	pBXYFPC-2_3971_SD_mut_2
91	JS593	3971_SD_mut_3	gccagaacaaccaccatctttaatatcctggctcggcacttggtagcgctaacatg	56	pBXYFPC-2_3971_SD_mut_3
92	JS594	3971_SD_mut_4	gccagaacaaccaccatcgttgattcctcagctcggcacttggtagcgctaacatg	56	pBXYFPC-2_3971_SD_mut_4
93	JS595	3971_SD_mut_5	gccagaacaaccaccatcgttattcctacggctcggcacttggtagcgctaacatg	56	pBXYFPC-2_3971_SD_mut_5
94	JS596	3971_SD_mut_6	gccagaacaaccaccatcgtaatcctatcagctcggcacttggtagcgctaacatg	56	pBXYFPC-2_3971_SD_mut_6
95	JS597	3971_SD_mut_7	gccagaacaaccaccatcgattcctaagcggctcggcacttggtagcgctaacatg	56	pBXYFPC-2_3971_SD_mut_7
96	JS598	3971_SD_mut_8	gccagaacaaccaccatcgttcctaaatctgctcggcacttggtagcgctaacatg	56	pBXYFPC-2_3971_SD_mut_8
97	JS599	3971_SD_mut_9	gccagaacaaccaccatcgtcctataatcgtctcggcacttggtagcgctaacatg	56	pBXYFPC-2_3971_SD_mut_9
98	JS600	3971_SD_mut_10	gccagaacaaccaccatatcctgttaaacggctcggcacttggtagcgctaacatg	56	pBXYFPC-2_3971_SD_mut_10
99	JS601	3971_SD_mut_11	gccagaacaaccaccattcctagttaaccggctcggcacttggtagcgctaacatg	56	pBXYFPC-2_3971_SD_mut_11
101	JS584	2104_SD_mut_4	gcgtcgcgtccggacatacctcctttcggcacttggtagcgctaacatg	49	pBXYFPC-2_2104_SD_mut_4
102	JS585	2104_SD_mut_5	gcgtcgcgtccggacatgcctcctttcggcacttggtagcgctaacatg	49	pBXYFPC-2_2104_SD_mut_5
103	JS586	2104_SD_mut_6	gcgtcgcgtccggacatttctcctttcggcacttggtagcgctaacatg	49	pBXYFPC-2_2104_SD_mut_6
104	JS587	2104_SD_mut_7	gcgtcgcgtccggacattgatcctttcggcacttggtagcgctaacatg	49	pBXYFPC-2_2104_SD_mut_7
105	JS588	2104_SD_mut_8	gcgtcgcgtccggacatccgacctttcggcacttggtagcgctaacatg	49	pBXYFPC-2_2104_SD_mut_8
106	JS589	2104_SD_mut_9	gcgtcgcgtccggacatccgatctttcggcacttggtagcgctaacatg	49	pBXYFPC-2_2104_SD_mut_9
107	JS590	2104_SD_mut_10	gcgtcgcgtccggacatttaccgattcggcacttggtagcgctaacatg	49	pBXYFPC-2_2104_SD_mut_10
108	JS745	SD_AFF_7_R	gcgggaaccagagacatttttttttacctccttttttttcggcacttggtagcgctaacatg	62	pBXYFPC-2_2104_space15_mut
109	JS746	SD_AFF_17_R	gcgggaaccagagacatttttttacctccttttttttttcggcacttggtagcgctaacatg	62	pBXYFPC-2_2104_space13_mut
110	JS747	Spacing_27_R	gcgggaaccagagacatttttacctccttttttttttttcggcacttggtagcgctaacatg	62	pBXYFPC-2_2104_space11_mut
111	JS748	Spacing_47_R	gcgggaaccagagacatacctccttttttttttttttttcggcacttggtagcgctaacatg	62	pBXYFPC-2_2104_space7_mut
112	JS749	17_Space_R	gcgggaaccagagacatttttttttttacctcctttttttcggcacttggtagcgctaacatg	63	pBXYFPC-2_2104_space17_mut
113	JS750	SD_AFF_11_R	gcgggaaccagagacattttttttttccctccttttttttcggcacttggtagcgctaacatg	62	pBXYFPC-2_2104__Space 15_7thposition_SD_mut
114	JS751	15space_noSD_R	gcgggaaccagagacatttttttttacggcctttttttttcggcacttggtagcgctaacatg	63	pBXYFPC-2_2104_space15noSD_mut
115	JS752	Spacing_37_R	gcgggaaccagagacatttacctccttttttttttttttcggcacttggtagcgctaacatg	62	pBXYFPC-2_2104_space9_mut
