## Supplementary material for "Initiator AUGs are discriminated from elongator AUGs predominantly through mRNA accessibility in *C. crescentus*": Table 2

### Sheet: Sheet1
nos.	strain name	Reverse primer name	avg YFP	stddev_p	sequences for dGunfold calculation	start_positions	dobracket strucure	constrain	dGmRNA	dGinit	dGunfold	SD/Non-SD
1	JS306	2437_wt	1270.37	99.1746	aaaaucguauuucagauauucaaaaacguauggauuggcgagcggcgaau	30	....((((...((....(((((........)))))....))...))))..	xxxx((((xxxxxxxxxxxxxxxxxxxxxxxxxxxxxxxxxxxx))))xx	-8.19	-1.32	6.87	-
2	JS309	2969_wt	1388.33	12.5639	cgcuacaaccggaaagacggcaugaacguucgggacgcgaauucgaacgu	22	........(((......))).....(((((((((.......)))))))))	xxxxxxxxxxxxxxxxxxxxxxxxxxxxxxxxxxxxxxxxxxxxxxxxxx	-15.23	0	15.23	-
3	JS99	3971_wt (fig 1)	1521.84	24.5812	gccgauuaacgauggugguuguucuggcgaauucgaacguuacgcgucac	12	(((((.((((.......)))).)).)))......((.(((...)))))..	xxxxxxxxxxxxxxxxxxxxxxxxxxxxxxxxxx((x(((xxx)))))xx	-13.35	-2.32	11.03	-
4	JS317	3380_wt	1528.38	2.91602	aucaauuugggaggggggcuaugggcgaggcgaucgcgaauucgaacguu	21	.((((((((.((..(..(((...)))....)..)).)))))).)).....	x(((((((xxxxxxxxxxxxxxxxxxxxxxxxxxxxx)))))x))xxxxx	-12.14	0	12.14	+
5	JS107	2104_wt (fig 1)	5282.01	680.855	aggagguucgcuauguccggacgcgacgcgaauucgaacguuacgcguca	13	.(((.((.....)).))).((((((..(((........)))..)))))).	xxxxxxxxxxxxxxxxxxxxxxxxxxx(((xxxxxxxx)))xxxxxxxxx	-20.81	-1.41	19.4	+
6	JS314	3024_wt	15655.5	270.793	guucccaauaaggaggucuugggccgaugucucugguucccgcgaauucg	27	..(((......)))((((...))))((..((..(((...))).))..)).	xx(((xxxxxx)))xxxxxxxxxxxxxxxxxxxxxxxxxxxxxxxxxxxx	-11.17	-2.58	8.59	+
7	JS 352	internal_1_ccna_00010_wt	233.768	5.21643	ggccgagcauggcgacaaggucggcgcggcugaauucgaacguuacgcgu	9	(((((.((.((((......)))))).)))))........((((...))))	xxxxxxxxxxxxxxxxxxxxxxxxxxxxxxxxxxxxxxx((((xxx))))	-20.22	-1.66	18.56	-
8	JS 362	internal_1_ccna_00010_mut2	256.444	3.37951	gauuaaauauggcgacaaggucggcgcggcugaauucgaacguuacgcgu	9	............((((...))))(((((.................)))))	xxxxxxxxxxxxxxxxxxxxxxx(((((xxxxxxxxxxxxxxxxx)))))	-11.35	-7.32	4.03	-
9	JS 611	internal_1_ccna_00010_sd	230.632	3.60946	gaaggccgauggcgacaaggucggcgcggcugaauucgaacguuacgcgu	9	((((((((.((.((((...)))).)))))))...)))..((((...))))	xxxxxxxxxxxxxxxxxxxxxxxxxxxxxxxxxxxxxxx((((xxx))))	-20.75	-1.66	19.09	-
10	JS 612	internal_1_ccna_00010_mut2_sd	247.485	1.31311	gaggagauauggcgacaaggucggcgcggcugaauucgaacguuacgcgu	9	............((((...))))(((((.................)))))	xxxxxxxxxxxxxxxxxxxxxxx(((((xxxxxxxxxxxxxxxxx)))))	-11.35	-7.32	4.03	+
11	JS 357	internal_3_ccna_00255_wt	231.099	3.57728	gcgcaagccggcaaggaugcggucaccgucgagcaggcgcgcgaauucga	17	((((..(((.((...((((.(....)))))..)).)))))))........	((((xxxxxxxxxxxxxxxxxxxxxxxxxxxxxxxxxx))))xxxxxxxx	-21.12	-5.85	15.27	-
12	Js 358	internal_3_ccna_00255_mut1	242.098	3.72637	gcguaaguuggcaaggaugcggucaccgucgagcaggcgcgcgaauucga	17	((((..(((.((...((((.(....)))))..)).)))))))........	((((xxxxxxxxxxxxxxxxxxxxxxxxxxxxxxxxxx))))xxxxxxxx	-15.11	-3.66	11.45	-
13	JS 613	internal_3_ccna_00255_sd	474.068	71.5357	gaguuagagggcaaggaugcggucaccgucgagcaggcgcgcgaauucga	17	(((((.(.(.((..(..(((((...))).))..)..)).).).)))))..	((((xxxxxxxxxxxxxxxxxxxxxxxxxxxxxxxxxxxxxxxx))))xx	-15.26	0	15.26	+
14	JS 614	internal_3_ccna_00255_mut1_sd	676.607	9.03852	gcguaagagggcaagcaugcggucaccgucgagcaggcgcgcgaauucga	17	((((......((..((.(((((...))).)).))..))))))........	((((xxxxxxxxxxxxxxxxxxxxxxxxxxxxxxxxxx))))xxxxxxxx	-15.31	-3.66	11.65	+
15	JS 548	CCNA_00546_internal	245.544	2.17759	gcgcaguccauccagccgccggcgaugcugucguugaauucgaacguuac	25	..((((..((((..(((...)))))))))))((((.......))))....	xxxxxxxxxxxxxxxxxxxxxxxxxxxxxxxxxxxxxxxxxxxxxxxxxx	-12.9	0	12.9	-
16	JS 549	CCNA_00546_internal_mut1	333.981	7.97148	gcgcaguccauccagucgcccgccaugcugucguugaauucgaacguuac	25	..(((((...................)))))((((.......))))....	xxxxxxxxxxxxxxxxxxxxxxxxxxxxxxxxxxxxxxxxxxxxxxxxxx	-5.94	0	5.94	-
17	JS 607	CCNA_00546_internal_sd	298.273	1.08908	gcgcaguccguccagagggccgccaugcugucguugaauucgaacguuac	25	((((.((((.......)))).))...))...((((.......))))....	xxxxxxxxxxxxxxxxxxxxxxxxxxxxxxxxxxxxxxxxxxxxxxxxxx	-12.91	0	12.91	+
18	JS 582	CCNA_00546_internal_mut3_with_SD	587.347	35.8744	gcgcauuacauccagaggcccgccaugcugucguugaauucgaacguuac	25	..((((.....((...))......))))...((((.......))))....	xxxxxxxxxxxxxxxxxxxxxxxxxxxxxxxxxxxxxxxxxxxxxxxxxx	-5.98	0	5.98	+
19	JS 552	CCNA_02539_internal	225.199	2.15393	cgucuggcccaccagcugaagauggaggggcgcucggcgaauucgaacgu	22	((((.(((((.(((........)))..)))).)..))))...........	((((xxxxxxxxxxxxxxxxxxxxxxxxxxxxxxx))))xxxxxxxxxxx	-18.49	-2.25	16.24	-
20	JS 553	CCNA_02539_internal_mut1	246.144	0.608853	cgacuggcacacaagcugaagauggaggggcgcucggcgaauucgaacgu	22	.....(((......)))............(((.((((.....)))).)))	xxxxxxxxxxxxxxxxxxxxxxxxxxxxxxxxxx(((xxxxx)))xxxxx	-8.71	-0.35	8.36	-
21	JS 608	CCNA_02539_internal_sd	220.341	0.707154	cgacgggcacccaaggagaagauggaggggcgcucggcgaauucgaacgu	22	((.(((((.(((...............))).))))).))...........	((x((xxxxxxxxxxxxxxxxxxxxxxxxxxxxx))x))xxxxxxxxxxx	-16.72	-0.41	16.31	+
22	JS 581	CCNA_02539_internal_mut2_with_SD	562.125	35.3526	cgacuggcacacggagugaagauggaggggcgcucggcgaauucgaacgu	22	(.(.(..(((.....)))..).).)....(((.((((.....)))).)))	xxxxxxxxxxxxxxxxxxxxxxxxxxxxxxxxxx(((xxxxx)))xxxxx	-8.76	-0.35	8.41	+
23	JS 554	CCNA_00001_internal	231.731	5.22526	gcgagacgcugaacgcgauggcgcgggcggugugcgcgaauucgaacguu	18	(((..((((((..((((....))))..)))))).))).............	(((xxxxxxxxxxxxxxxxxxxxxxxxxxxxxxx)))xxxxxxxxxxxxx	-24.29	-2.03	22.26	-
24	JS 555	CCNA_00001_internal_mut1	275.082	4.33343	gcgagacucugaacuccauggcgcgggcggugugcgcgaauucgaacguu	18	(.(((........))))....((((.((...)).))))............	xxxxxxxxxxxxxxxxxxxxxxxxxxxxxxxxxxxxxxxxxxxxxxxxxx	-12.16	0	12.16	-
25	JS 615	CCNA_00001_internal_sd	233.511	1.53771	gcgacacucggagcgccauggcgcgggcggugugcgcgaauucgaacguu	18	..(((..((((((((((((.((....)).))).))))...)))))..)))	xx(((xxxxxxxxxxxxxxxxxxxxxxxxxxxxxxxxxxxxxxxxxx)))	-22.37	0	22.37	+
26	JS 616	CCNA_00001_internal_mut1_sd	430.508	10.385	gcgagacugaggacuccauggcgcgggcggugugcgcgaauucgaacguu	18	(.(((........))))....((((.((...)).))))............	xxxxxxxxxxxxxxxxxxxxxxxxxxxxxxxxxxxxxxxxxxxxxxxxxx	-12.16	0	12.16	+
27	JS 556	CCNA_01853_internal	289.612	2.39167	ggaccgaucuugcgauggcguucgcccucguggcggucuggaauucgaac	15	((((((.((..((((.(((....))).))))))))))))...........	((xxxxxxxxxxxxxxxxxxxxxxxxxxxxxxxxxxx))xxxxxxxxxxx	-21.14	0	21.14	-
28	JS 557	CCNA_01853_internal_mut1	293.506	0.522934	gguccuaucuugcaauggcguucgcccucguggcggucuggaauucgaac	15	..(((.(((((((...(((....)))...)))).)))..)))........	xxxxxxxxxxxxxxxxxxxxxxxxxxxxxxxxxxxxxxxxxxxxxxxxxx	-10.96	0	10.96	-
29	JS 617	CCNA_01853_internal_sd	242.754	7.88686	gguuccaggucacaauggcguucgcccucguggcggucuggaauucgaac	15	(((((((((((((...(((....)))...)))))...)))))))).....	((xxxxxxxxxxxxxxxxxxxxxxxxxxxxxxxxxxxxxxxxx))xxxxx	-21.14	0	21.14	+
30	JS 618	CCNA_01853_internal_mut1_sd	240.53	1.51844	gguccuaaggcaaaauggcguucgcccucguggcggucuggaauucgaac	15	..(((...(.((....(((....)))....)).).....)))........	xxxxxxxxxxxxxxxxxxxxxxxxxxxxxxxxxxxxxxxxxxxxxxxxxx	-10.96	0	10.96	-
31	JS 623	CCNA_01966_internal_oof	226.58	1.74852	ggcggguccggucaccggcaaugacucgaucaaguccggcgaauucgaac	21	(((.((((.(((((.......))))).))))..)))(((.....)))...	(((xxxxxxxxxxxxxxxxxxxxxxxxxxxxxx)))(((xxxxx)))xxx	-13.29	-0.73	12.56	-
32	JS 624	CCNA_01966_internal_oof_mut1	234.6	1.27704	gacgggcccggucaccgacaaugacucgaucaaguccggcgaauucgaac	21	..(((((..((((..............))))..))))).((....))...	xx(((((xxxxxxxxxxxxxxxxxxxxxxxxxx)))))x((xxxx))xxx	-11.99	-6.21	5.78	-
33	JS 625	CCNA_01966_internal_oof_sd	231.857	2.29352	agcgggccgagucagaggcaaugacucgaucaaguccggcgaauucgaac	21	..((((((((((((.......))))))).....))))).((....))...	xx(((((xxxxxxxxxxxxxxxxxxxxxxxxxx)))))x((xxxx))xxx	-18.8	-5.99	12.81	+
34	JS 626	CCNA_01966_internal_oof_mut1_sd	1242	51.8788	agcgggcccagggagcggcaaugacucgaucaaguccggcgaauucgaac	21	..(((((.....(((((....)).)))......))))).((....))...	xx(((((xxxxxxxxxxxxxxxxxxxxxxxxxx)))))x((xxxx))xxx	-11.77	-5.99	5.78	+
35	JS 627	CCNA_01636_internal	373.989	12.7312	gccgcuacgcccaguacaagauggacaccgaccugcaggcgaauucgaac	21	(((((..((.(((........)))....))....)).)))..........	(((((xxxxxxxxxxxxxxxxxxxxxxxxxxxxx))x)))xxxxxxxxxx	-9.97	-6.52	3.45	-
36	JS 628	CCNA_01636_internal_mut1	493.507	15.8805	gccgcuaccccaaguaaaagauggacaccgaccugcaggcgaauucgaac	21	(((((.............................)).)))..........	(((((xxxxxxxxxxxxxxxxxxxxxxxxxxxxx))x)))xxxxxxxxxx	-6.52	-6.52	0	-
37	JS 629	CCNA_01636_internal_sd	407.252	3.102	gccgcuacgcccaguaagagauggacaccgaccugcaggcgaauucgaac	21	(((((..((.(((........)))....))....)).)))..........	(((((xxxxxxxxxxxxxxxxxxxxxxxxxxxxx))x)))xxxxxxxxxx	-9.97	-6.52	3.45	-
38	JS 630	CCNA_01636_internal_mut1_sd	436.218	5.5224	gccgcuacccuaaguaaaagauggacaccgaccugcaggcgaauucgaac	21	(((((.............................)).)))..........	(((((xxxxxxxxxxxxxxxxxxxxxxxxxxxxx))x)))xxxxxxxxxx	-6.52	-6.52	0	-
39	JS 631	CCNA_01894_internal	218.448	0.757571	cgccggcggccucaaccgcuaugccgagaucugcgccggcgaauucgaac	21	((((((((..(((............))).....)))))))).........	((((((((xxxxxxxxxxxxxxxxxxxxxxxxx))))))))xxxxxxxxx	-20.67	-18.7	1.97	-
40	JS 558	flbD_internal	222.088	6.32053	ggagagcggcucggguaaggaggucauggcccgcuacguccagaauucga	26	(((((((((((..((........))..)).))))).).))).........	(((xxxxxxxxxxxxxxxxxxxxxxxxxxxxxxxxxxx)))xxxxxxxxx	-14.87	-1.47	13.4	+
41	JS 583	flbD_internal_mut1	678.152	19.6266	ggagaacggcucagguaaggaggucauggcccgcuacguccagaauucga	26	(((....(((...(((...(....)...))).)))...))).........	(((xxxxxxxxxxxxxxxxxxxxxxxxxxxxxxxxxxx)))xxxxxxxxx	-10.08	-1.47	8.61	+
42	JS 632	flbD_sdinternal_nosd	246.177	2.22142	ggagagcggcucggguaaacaagucauggcccgcuacguccagaauucga	26	(((((((((((..((........))..)).))))).).))).........	(((xxxxxxxxxxxxxxxxxxxxxxxxxxxxxxxxxxx)))xxxxxxxxx	-14.87	-1.47	13.4	-
43	JS 633	flbD_sdinternal_mut1_nosd	2234.9	111.618	ggagaacggcucagggaacgacgucauggcccgcuacguccagaauucga	26	(((....(((...(((..(........).))))))...))).........	(((xxxxxxxxxxxxxxxxxxxxxxxxxxxxxxxxxxx)))xxxxxxxxx	-10.11	-1.47	8.64	+
44	JS 559	2494_internal	271.308	3.41541	gcucaaggaggugcugaugcagaucgccaucuacgcgggcgcgaauucga	17	((((..(.(((((.((((....)))).))))).)..)))).((....)).	((((xxxxxxxxxxxxxxxxxxxxxxxxxxxxxxxx))))x((xxxx))x	-16.9	-3.69	13.21	+
45	JS 580	2494_internal_mut1	3002.33	172.416	gcucaaggagguacuaaugcagaucgccaucuacgcgggcgcgaauucga	17	((((..((((((.((.....))...))).)))....)))).((....)).	((((xxxxxxxxxxxxxxxxxxxxxxxxxxxxxxxx))))x((xxxx))x	-9.57	-3.69	5.88	+
46	JS 634	2494_sdinternal_nosd	215.086	2.12221	gcucaagcaggggcagaugcagaucgccaucuacgcgggcgcgaauucga	17	((((..(.((((((.(((....)))))).))).)..)))).((....)).	((((xxxxxxxxxxxxxxxxxxxxxxxxxxxxxxxx))))x((xxxx))x	-16.79	-3.69	13.1	+
47	JS 635	2494_sdinternal_mut1_nosd	238.354	7.64779	gcucacgacgguacuaaugcagaucgccaucuacgcgggcgcgaauucga	17	((((.((.((((.((.....)))))).......)).)))).((....)).	((((xxxxxxxxxxxxxxxxxxxxxxxxxxxxxxxx))))x((xxxx))x	-9.59	-3.69	5.9	-
48	JS 636	CCNA_00058_sdinternal	250.205	8.38639	gcgaaggccgcgaggucaacaugacgaucugcgugcgcgcgaauucgaac	21	(((...(((((.(((((........)))))))).)).)))..........	(((xxx((xxxxxxxxxxxxxxxxxxxxxxxxxx))x)))xxxxxxxxxx	-18.8	-3.23	15.57	+
49	JS 637	CCNA_00058_sdinternal_mut1	202.674	6.19732	gcgcagaccccgaggucaacaugacgaucugcgugcgcgcgaauucgaac	21	(((((.....(((((((........))))).))))))).((....))...	(((((xxxxxxxxxxxxxxxxxxxxxxxxxxxx)))))x((xxxx))xxx	-15.73	-7.92	7.81	+
50	JS 638	CCNA_00058_sdinternal_nosd	195.167	1.07259	gagcagagcccgcggucaacaugacgaucugcgugcgcgcgaauucgaac	21	..((.(.((.(((((((........)).))))).)).)))..........	xx((x(x(xxxxxxxxxxxxxxxxxxxxxxxxxxx)x)))xxxxxxxxxx	-15.61	0	15.61	-
51	JS 639	CCNA_00058_sdinternal_mut1_nosd	201.858	1.53074	gcgcagaccacgggcucaacaugacgaucugcgugcgcgcgaauucgaac	21	((((....((((((.((........)).)).)))).))))..........	((((xxxxxxxxxxxxxxxxxxxxxxxxxxxxxxxx))))xxxxxxxxxx	-13.81	-5.92	7.89	-
52	JS 640	CCNA_02853_sdinternal	279.326	2.55375	agggcgaaaagcaggaccuaauggagcuggccggcaacgcgaauucgaac	21	...(((....((.((.((..........)))).))..)))..........	xxx(((xxxxxxxxxxxxxxxxxxxxxxxxxxxxxxx)))xxxxxxxxxx	-11.41	-1.74	9.67	+
53	JS 641	CCNA_02853_sdinternal_nosd	243.81	7.33606	agagagaagaguagggccuaauggagcuggccggcaacgcgaauucgaac	21	.....(((..((..((((..........))))......))...)))....	xxxxx(((xxxxxxxxxxxxxxxxxxxxxxxxxxxxxxxxxxx)))xxxx	-9.69	0	9.69	+
54	JS 642	CCNA_02853_sdinternal_mut1	438.306	30.1017	agagagaaaaguaggaccuaauggagcuggccggcaacgcgaauucgaac	21	..........((.((.((..........)))).))....((....))...	xxxxxxxxxxxxxxxxxxxxxxxxxxxxxxxxxxxxxxx((xxxx))xxx	-6.48	-0.05	6.43	+
55	JS 643	CCNA_02853_sdinternal_mut1_nosd	243.132	1.76405	agcgaaaaaaguacgaccuaauggagcuggccggcaacgcgaauucgaac	21	..((((....((.((.((..........)).))...)).....))))...	xx((((xxxxxxxxxxxxxxxxxxxxxxxxxxxxxxxxxxxxx))))xxx	-6.71	-0.27	6.44	-
56	JS 644	CCNA_03932_sdinternal	192.345	0.676672	gcggcuccgaacgaggcgcuaugguuuccggcgccgcugcgaauucgaac	21	(((((.(((...(((((......)))))))).)))))..((....))...	((((xxxxxxxxxxxxxxxxxxxxxxxxxxxxx))))xx((xxxx))xxx	-22.78	-5.13	17.65	+
57	JS 645	CCNA_03932_sdinternal_nosd	198.485	0.910612	gcggcgcagaacggggcgcuaugguuuccggcgccgcugcgaauucgaac	21	(((((((....((((((......).))))))))))))..((....))...	((((xxxxxxxxxxxxxxxxxxxxxxxxxxxxx))))xx((xxxx))xxx	-22.79	-5.13	17.66	-
58	JS 646	CCNA_03932_sdinternal_mut1	231.936	1.0458	gcggcggagaacgaggcgcuaugguuuccggcgccgcugcgaauucgaac	21	(((((((.(...(((((......)))))...).)))))))..........	(((((((xxxxxxxxxxxxxxxxxxxxxxxxxx)))))))xxxxxxxxxx	-23.32	-13.49	9.83	+
59	JS 647	CCNA_03932_sdinternal_mut1_nosd	190.379	1.54113	gcggcgggggacgagccgcuaugguuuccggcgccgcugcgaauucgaac	21	(((((((.(...(((((.....)))))....).)))))))..........	(((((((xxxxxxxxxxxxxxxxxxxxxxxxxx)))))))xxxxxxxxxx	-24.21	-14.38	9.83	+
60	JS 648	CCNA_00326_sdinternal	553.47	22.5475	caccgucggcaaggagguccauguccgcgacgccgccggcgaauucgaac	21	...(((((((..((..((((......).))).))))))))).........	xxx(((((xxxxxxxxxxxxxxxxxxxxxxxxxxxx)))))xxxxxxxxx	-19.86	-5.36	14.5	+
61	JS 649	CCNA_00326_sdinternal_nosd	199.798	1.656	caccggcagcaaagcgguccauguccgcgacgccgccggcgaauucgaac	21	(.(((((.((...((((.......))))...)).))))).).........	(x(((((xxxxxxxxxxxxxxxxxxxxxxxxxxx)))))x)xxxxxxxxx	-24.3	-9.7	14.6	-
62	JS 650	CCNA_00326_sdinternal_mut1	#DIV/0!	#DIV/0!	caccggcaacaaggagguccauguccgcgacgccgccggcgaauucgaac	21	(.(((((.....((..((((......).))).))))))).).........	(x(((((xxxxxxxxxxxxxxxxxxxxxxxxxxx)))))x)xxxxxxxxx	-15.58	-9.7	5.88	+
63	JS 651	CCNA_00326_sdinternal_mut1_nosd	196.152	1.88028	caccggcgacaacgacguccauguccgcgacgccgccggcgaauucgaac	21	(.((((((.(..((.((........))))..).)))))).).........	(x((((((xxxxxxxxxxxxxxxxxxxxxxxxx))))))x)xxxxxxxxx	-18.17	-12.29	5.88	-
64	JS 652	CCNA_01198_sdinternal	#DIV/0!	#DIV/0!	ccacgcccacggaggcguucaugccgaggucgagggcagcgaauucgaac	21	....((((.((..(((......))).....)).))))..((....))...	xxxx((((xxxxxxxxxxxxxxxxxxxxxxxxx))))xx((xxxx))xxx	-15.6	-6.87	8.73	+
65	JS 653	CCNA_01198_sdinternal_nosd	206.157	1.37992	ccagccccggggacgcguucaugccgaggucgagggcagcgaauucgaac	21	...(((((((...((.((....))))...))).))))..((....))...	xxx((((xxxxxxxxxxxxxxxxxxxxxxxxxx))))xx((xxxx))xxx	-15.1	-6.39	8.71	-
66	JS 654	CCNA_01198_sdinternal_mut1	312.157	9.09476	ccaagcccggggaggcguucaugccgaggucgagggcagcgaauucgaac	21	....((((.((..(((......)))....))..))))..((....))...	xxxx((((xxxxxxxxxxxxxxxxxxxxxxxxx))))xx((xxxx))xxx	-15.16	-7.89	7.27	+
67	JS 655	CCNA_01198_sdinternal_mut1_nosd	213.534	2.67653	ccaagcccgagaagucguucaugccgaggucgagggcagcgaauucgaac	21	....((((..((..(((.......)))..))..))))..((....))...	xxxx((((xxxxxxxxxxxxxxxxxxxxxxxxx))))xx((xxxx))xxx	-15.16	-7.89	7.27	-
68	JS 656	CCNA_00499_sdinternal	777.831	56.9794	cgcgagggggaguucgaccaaugccugacggccaagccgcgaauucgaac	21	.........(((((((......(((....))).......)))))))....	xxxxxxxxxxxxxxxxxxxxxxxxxxxxxxxxxxxxxxxxxxxxxxxxxx	-13.96	0	13.96	+
69	JS 657	CCNA_00499_sdinternal_nosd	271.869	5.7958	cgagcucgagaauucgaccaaugccugacggccaagccgcgaauucgaac	21	.........(((((((......(((....))).......)))))))....	xxxxxxxxxxxxxxxxxxxxxxxxxxxxxxxxxxxxxxxxxxxxxxxxxx	-13.86	0	13.86	-
70	JS 658	CCNA_00499_sdinternal_mut1	543.922	14.3261	cgagcgcgggaguucgaccaaugccugacggccaagccgcgaauucgaac	21	(((((((((.............(((....)))....)))))..))))...	((((((((xxxxxxxxxxxxxxxxxxxxxxxxxxxxx))))xx))))xxx	-14.51	-6.8	7.71	+
71	JS 659	CCNA_00499_sdinternal_mut1_nosd	329.849	5.69174	cgagcgcgggaauucgaccaaugccugacggccaagccgcgaauucgaac	21	(((((((((.............(((....)))....)))))..))))...	((((((((xxxxxxxxxxxxxxxxxxxxxxxxxxxxx))))xx))))xxx	-14.51	-6.8	7.71	-
72	JS 660	CCNA_03865_sdinternal	227.002	0.22733	cacggucggcaaggaggccuaugucggccccggcaagagcgaauucgaac	21	..((.((.((..((.((((......)))))).))..)).)).........	xx((x((xxxxxxxxxxxxxxxxxxxxxxxxxxxxx))x))xxxxxxxxx	-20.46	-3.38	17.08	+
73	JS 661	CCNA_03865_sdinternal_nosd	209.056	5.40779	ccgggucggaacaggggccuaugucggccccggcaagagcgaauucgaac	21	.(((((((.....((((((......))))))........)).)))))...	x(((((((xxxxxxxxxxxxxxxxxxxxxxxxxxxxxxx))x)))))xxx	-21.53	-4.36	17.17	+
74	JS 662	CCNA_03865_sdinternal_mut1	234.664	4.07992	ccgggucggaaaggaggccuaugucggccccggcaagagcgaauucgaac	21	.(((((((....((.((((......))))))........)).)))))...	x(((((((xxxxxxxxxxxxxxxxxxxxxxxxxxxxxxx))x)))))xxx	-16.97	-4.36	12.61	+
75	JS 663	CCNA_03865_sdinternal_mut1_nosd	203.209	4.57076	ccgggucgguuaguaggccuaugucggccccggcaagagcgaauucgaac	21	.(((((((.((.((.((((......))))...))..)).)).)))))...	x(((((((xxxxxxxxxxxxxxxxxxxxxxxxxxxxxxx))x)))))xxx	-16.97	-4.36	12.61	-
76	JS 664	CCNA_03594_sdinternal	200.337	1.05115	cgacggcggagcccggccccaugucgucugguucggcggcgaauucgaac	21	((.(.((.(((((.(((........))).))))).)).))).........	((x(x((xxxxxxxxxxxxxxxxxxxxxxxxxxxx))x)))xxxxxxxxx	-21.11	-4.34	16.77	+
77	JS 665	CCNA_03594_sdinternal_nosd	187.602	0.55808	cgucguucgggcccggccccaugucgucugguucggcggcgaauucgaac	21	((((((.((((((.(((........))).)))))))))))).........	((((((x(xxxxxxxxxxxxxxxxxxxxxxxxxx)))))))xxxxxxxxx	-23.29	-6.5	16.79	-
78	JS 666	CCNA_03594_sdinternal_mut1	208.474	0.815851	cgucgucggagcccggccccaugucgucugguucggcggcgaauucgaac	21	((((((((.((((.(((........))).)))))))))))).........	((((((((xxxxxxxxxxxxxxxxxxxxxxxxx))))))))xxxxxxxxx	-24.09	-12.28	11.81	+
79	JS 667	CCNA_03594_sdinternal_mut1_nosd	192.555	1.20167	cuucgucucagcccggccccaugucgucugguucggcggcgaauucgaac	21	.((((((((((((.(((........))).)))).)).)))))).......	x(((((((xxxxxxxxxxxxxxxxxxxxxxxxxxx)x))))))xxxxxxx	-16.62	-4.81	11.81	-
80	JS 550	CCNA_00727_internal	231.044	1.84431	cggagagcaagcgccugaugcugggccacgccuucgagaauucgaacguu	18	(((((.((..(.((((......)))))..)))))))..............	(((((xxxxxxxxxxxxxxxxxxxxxxxxxx)))))xxxxxxxxxxxxxx	-15.96	-3.72	12.24	+
81	JS 609	CCNA_00727_internal_mut2	353.435	8.21327	cgaagagaaagugucugaugcugggccacgccuucgagaauucgaacguu	18	(((((.(...((((((......))).))).))))))..............	(((((xxxxxxxxxxxxxxxxxxxxxxxxxx)))))xxxxxxxxxxxxxx	-10.31	-4.16	6.15	-
82	JS 610	CCNA_00727_internal_sd	311.591	2.80032	cggagagaaaggcaccuaugcugggccacgccuucgagaauucgaacguu	18	(((((.(...(((.((......)))))...))))))..............	(((((xxxxxxxxxxxxxxxxxxxxxxxxxx)))))xxxxxxxxxxxxxx	-15.95	-3.72	12.23	+
83	JS 551	CCNA_00727_internal_mut1	534.8	17.9597	cggagagaaagggacugaugcugggccacgccuucgagaauucgaacguu	18	(((((.(...((..(.......)..))...))))))..............	(((((xxxxxxxxxxxxxxxxxxxxxxxxxx)))))xxxxxxxxxxxxxx	-9.88	-3.72	6.16	+
84	JS 619	CCNA_01971_internal_oof	254.294	4.32953	cggucagcagggccaggccuaugucgucgccaagcugggcgaauucgaac	21	((.(((((..(((..(((....)))...)))..))))).)).........	((x(((((xxxxxxxxxxxxxxxxxxxxxxxxx)))))x))xxxxxxxxx	-21.81	-10.05	11.76	+
85	JS 620	CCNA_01971_internal_oof_mut1	222.706	1.45705	cguucagcagacccaggccuaugucgucgccaagcugggcgaauucgaac	21	((((((((.......(((....)))........)))))))).........	((((((((xxxxxxxxxxxxxxxxxxxxxxxxx))))))))xxxxxxxxx	-15.18	-11.97	3.21	-
86	JS 621	CCNA_01971_internal_oof_sd	231.45	2.94457	cguucagcagggcaaggccuaugucgucgccaagcugggcgaauucgaac	21	((((((((..(((..(((....)))...)))..)))))))).........	((((((((xxxxxxxxxxxxxxxxxxxxxxxxx))))))))xxxxxxxxx	-23.73	-11.97	11.76	+
87	JS 622	CCNA_01971_internal_oof_mut1_sd	223.226	0.50651	cguucagcagaccaaggccuaugucgucgccaagcugggcgaauucgaac	21	((((((((.......(((....)))........)))))))).........	((((((((xxxxxxxxxxxxxxxxxxxxxxxxx))))))))xxxxxxxxx	-15.18	-11.97	3.21	-
88	JS99	3971_wt (fig S3.1)	438.309	5.99808	gccgauuaacgauggugguuguucuggcgaauucgaacguuacgcgucac	12	(((((.((((.......)))).)).)))......((.(((...)))))..	xxxxxxxxxxxxxxxxxxxxxxxxxxxxxxxxxx((x(((xxx)))))xx	-13.35	-2.32	11.03	-
89	JS591	3971_SD_mut_1	777.38	63.5181	gaggaccgauuagccauggugguuguucuggcgaauucgaacguuacgcg	16	.(((((.(((((.(...).)))))))))).((((((......))).))).	x(xxxxxxxxxxxxxxxxxxxxxxxxxx)x((((((xxxxxx)))x)))x	-12.66	-4.44	8.22	+
90	JS592	3971_SD_mut_2	1372.71	71.6484	gcaggaagauuaucgauggugguuguucuggcgaauucgaacguuacgcg	16	.(((((.(((((((...))))))).)))))((((((......))).))).	x((xxxxxxxxxxxxxxxxxxxxxxxxx))((((((xxxxxx)))x)))x	-15.44	-4.44	11	+
91	JS593	3971_SD_mut_3	334.009	3.91095	gccaggauauuaaagauggugguuguucuggcgaauucgaacguuacgcg	16	(((((((((..............))))))))).........(((...)))	(((xxxxxxxxxxxxxxxxxxxxxxxxxx)))xxxxxxxxx(((xxx)))	-14.53	-3.51	11.02	+
92	JS594	3971_SD_mut_4	868.052	69.8581	gcugaggaaucaacgauggugguuguucuggcgaauucgaacguuacgcg	16	.(.(((.(((((.(....)))))).))).)((((((......))).))).	x(xxxxxxxxxxxxxxxxxxxxxxxxxxx)((((((xxxxxx)))x)))x	-12.37	-4.44	7.93	+
93	JS595	3971_SD_mut_5	281.296	10.0785	gccguaggaauaacgauggugguuguucuggcgaauucgaacguuacgcg	16	(((...((((((((.......))))))))))).........(((...)))	(((xxxxxxxxxxxxxxxxxxxxxxxxxx)))xxxxxxxxx(((xxx)))	-14.61	-3.51	11.1	+
94	JS596	3971_SD_mut_6	1430.11	127.699	gcugauaggauuacgauggugguuguucuggcgaauucgaacguuacgcg	16	((((..(.((((((....)))))).)..)))).........(((...)))	(((xxxxxxxxxxxxxxxxxxxxxxxxxx)))xxxxxxxxx(((xxx)))	-12.03	-1.06	10.97	+
95	JS597	3971_SD_mut_7	880.92	68.1414	gccgcuuaggaaucgauggugguuguucuggcgaauucgaacguuacgcg	16	((((((..(....)...)))))).......((((((......))).))).	xxxxxxxxxxxxxxxxxxxxxxxxxxxxxx((((((xxxxxx)))x)))x	-11.65	-4.44	7.21	+
96	JS598	3971_SD_mut_8	1104.98	138.569	gcagauuuaggaacgauggugguuguucuggcgaauucgaacguuacgcg	16	.........((((((((....)))))))).((((((......))).))).	xxxxxxxxxxxxxxxxxxxxxxxxxxxxxx((((((xxxxxx)))x)))x	-13.04	-4.44	8.6	+
97	JS599	3971_SD_mut_9	#DIV/0!	#DIV/0!	gacgauuauaggacgauggugguuguucuggcgaauucgaacguuacgcg	16	........(((((((((....)))))))))((((((......))).))).	xxxxxxxxxxxxxxxxxxxxxxxxxxxxxx((((((xxxxxx)))x)))x	-13.93	-4.44	9.49	+
98	JS600	3971_SD_mut_10	821.013	88.1894	gccguuuaacaggauauggugguuguucuggcgaauucgaacguuacgcg	16	.........(((((((.......)))))))((((((......))).))).	xxxxxxxxxxxxxxxxxxxxxxxxxxxxxx((((((xxxxxx)))x)))x	-12.38	-4.44	7.94	+
99	JS601	3971_SD_mut_11	345.642	8.10197	gccgguuaacuaggaauggugguuguucuggcgaauucgaacguuacgcg	16	(((((.((((((.......))))))..))))).........(((...)))	(((xxxxxxxxxxxxxxxxxxxxxxxxxx)))xxxxxxxxx(((xxx)))	-14.61	-3.51	11.1	+
100	JS107	2104_wt (fig S3.1)	445.496	4.76954	aggagguucgcuauguccggacgcgacgcgaauucgaacguuacgcg	13	.(((.((.....)).)))...((((..(((........)))..))))	xxxxxxxxxxxxxxxxxxxxxxxxxxx(((xxxxxxxx)))xxxxxx	-14.69	-1.41	13.28	+
101	JS584	2104_SD_mut_4	254.079	10.1013	aaggagguauguccggacgcgacgcgaauucgaacguuacgcguca	9	..(((......))).((((((..(((........)))..)))))).	xxxxxxxxxxxxxxxxxxxxxxx(((xxxxxxxx)))xxxxxxxxx	-18.93	-1.41	17.52	+
102	JS585	2104_SD_mut_5	250.102	11.2313	aaggaggcauguccggacgcgacgcgaauucgaacguuacgcguca	9	..(((......))).((((((..(((........)))..)))))).	xxxxxxxxxxxxxxxxxxxxxxx(((xxxxxxxx)))xxxxxxxxx	-18.93	-1.41	17.52	+
103	JS586	2104_SD_mut_6	255.72	2.72361	aaggagaaauguccggacgcgacgcgaauucgaacguuacgcguca	9	..(((......))).((((((..(((........)))..)))))).	xxxxxxxxxxxxxxxxxxxxxxx(((xxxxxxxx)))xxxxxxxxx	-18.93	-1.41	17.52	+
104	JS587	2104_SD_mut_7	247.004	3.27013	aaggaucaauguccggacgcgacgcgaauucgaacguuacgcguca	9	..((((....)))).((((((..(((........)))..)))))).	xxxxxxxxxxxxxxxxxxxxxxx(((xxxxxxxx)))xxxxxxxxx	-19.01	-1.41	17.6	+
105	JS588	2104_SD_mut_8	232.393	6.05206	aaggucggauguccggacgcgacgcgaauucgaacguuacgcguca	9	.....(((....)))((((((..(((........)))..)))))).	xxxxxxxxxxxxxxxxxxxxxxx(((xxxxxxxx)))xxxxxxxxx	-18.94	-1.41	17.53	+
106	JS589	2104_SD_mut_9	237.281	6.04028	aagaucggauguccggacgcgacgcgaauucgaacguuacgcguca	9	.....(((....)))((((((..(((........)))..)))))).	xxxxxxxxxxxxxxxxxxxxxxx(((xxxxxxxx)))xxxxxxxxx	-18.94	-1.41	17.53	-
107	JS590	2104_SD_mut_10	234.567	7.54832	aucgguaaauguccggacgcgacgcgaauucgaacguuacgcguca	9	..(((.......)))((((((..(((........)))..)))))).	xxxxxxxxxxxxxxxxxxxxxxx(((xxxxxxxx)))xxxxxxxxx	-18.94	-1.41	17.53	-
